# Nonlinear ridge regression improves cell-type-specific differential expression analysis

**DOI:** 10.1101/2020.06.18.158758

**Authors:** Fumihiko Takeuchi, Norihiro Kato

## Abstract

**Background:** Epigenome-wide association studies (EWAS) and differential gene expression analyses are generally performed on tissue samples, which consist of multiple cell types. Cell-type-specific effects of a trait, such as disease, on the omics expression are of interest but difficult or costly to measure experimentally. By measuring omics data for the bulk tissue, cell type composition of a sample can be inferred statistically. Subsequently, cell-type-specific effects are estimated by linear regression that includes terms representing the interaction between the cell type proportions and the trait. This approach involves two issues, scaling and multicollinearity.

**Results:** First, although cell composition is analyzed in linear scale, differential methylation/expression is analyzed suitably in the logit/log scale. To simultaneously analyze two scales, we applied nonlinear regression. Second, we show that the interaction terms are highly collinear, which is obstructive to ordinary regression. To cope with the multicollinearity, we applied ridge regularization. In simulated data, nonlinear ridge regression attained well-balanced sensitivity, specificity and precision. Marginal model attained the lowest precision and highest sensitivity and was the only algorithm to detect weak signal in real data.

**Conclusion:** Nonlinear ridge regression performed cell-type-specific association test on bulk omics data with well-balanced performance. The omicwas package for R implements nonlinear ridge regression for cell-type-specific EWAS, differential gene expression and QTL analyses. The software is freely available from https://github.com/fumi-github/omicwas
