## Additional file 1: Table S1. for "Nonlinear ridge regression improves cell-type-specific differential expression analysis"

### Sheet: Table S1
Additional file 1
Table S1A Blood cell type proportion in Tsimane Amerindians
Cell type	Gran	CD4+T	NK	Mono	Bcells	CD8+T
Mean	0.649863	0.136468	0.0831142	0.0755078	0.0633542	0.0525165
SD	0.102537	0.0641485	0.0478569	0.0245956	0.0296599	0.0419869
CV	0.157783	0.470062	0.575797	0.325737	0.46816	0.799498
SD, standard deviation; CV, coefficient of variation
Older Tsimane cohort (n=310) from [Hovarth et al. Genome Biology (2016) 17:171]. GEO accession no. GSE72773.
Table S1B Blood cell type proportion in Caucasians
Cell type	Gran	CD4+T	NK	Mono	Bcells	CD8+T
Mean	0.683396	0.126148	0.073937	0.0757778	0.0526661	0.044119
SD	0.103502	0.0563899	0.0438745	0.0232848	0.0463248	0.0453671
CV	0.151453	0.447015	0.593404	0.307277	0.879595	1.02829
Caucasians among the PEG cohort (n=289) from [Hovarth et al. Genome Biology (2016) 17:171]. GEO accession no. GSE72775.
Table S1C Blood cell type proportion in Hispanics
Cell type	Gran	CD4+T	NK	Mono	Bcells	CD8+T
Mean	0.674352	0.10273	0.0860294	0.0807587	0.0602453	0.052773
SD	0.115918	0.0534662	0.0401958	0.0222067	0.0620533	0.0437735
CV	0.171896	0.520451	0.467233	0.274976	1.03001	0.829468
Hispanics among the PEG cohort (n=46) from [Hovarth et al. Genome Biology (2016) 17:171]. GEO accession no. GSE72775.
